# Isolation and characterization of TayeBlu, a novel bacteriophage of *Azotobacter vinelandii*

**DOI:** 10.1101/2025.04.23.650044

**Authors:** Taiwo Mercy Akanbi, Mariana Labat, Tyler Sun, Derek A. Smith, Sarah C. Bagby

## Abstract

Soil microbial communities drive global biogeochemical cycles and alter crop yields through nitrogen fixation. As agents of genetic mobility, mortality, and nutrient release, viruses have been shown to influence microbial community structure and activity in numerous marine and aquatic systems. However, their impacts on terrestrial ecosystems are less well understood, in part because few model phage-host systems have been established for soils. To fill this gap, we sought to develop a new model system for viral infection of nitrogen-fixing bacteria derived from agricultural soil. Here, we report the isolation, characterization, and sequencing of the novel bacteriophage TayeBlu, which infects the globally distributed aerobic soil bacterium *Azotobacter vinelandii*, a facultative diazotroph. TayeBlu was isolated from the rhizosphere of tomato plants in a farm greenhouse. We find that the availability of nitrogen to host cells strongly influences TayeBlu infection physiology at the level of adsorption kinetics, time to lysis, and burst size. Taxonomic and comparative genome analysis reveal that TayeBlu belongs to an understudied family in class *Caudoviricetes* in which a small core of structural and assembly genes has persisted through adaptive diversification on different bacterial hosts.

**IMPORTANCE:** Understanding the forces regulating soil microbial activity is critical for building accurate ecosystem models that can inform land-management strategies aimed at mitigating climate risks and stabilizing the global food supply. For agricultural sustainability, it is particularly important to understand the dynamics of soil nitrogen-fixing bacteria like *Azotobacter vinelandii*, a well-studied and globally distributed species whose activity promotes plant growth and soil fertility. To support detailed investigations of the impact of viruses on diazotroph ecosystem outputs, we isolated and investigated a novel soil virus that infects *A. vinelandii*. This new phage-host system holds promise as a model experimental system for soil viral studies, illuminating a critical but poorly understood aspect of soil ecology.
