## Supplemental Table 1 for "Isolation and characterization of TayeBlu, a novel bacteriophage of *Azotobacter vinelandii*"

### Sheet: Sheet1
http://rssf.i2bc.paris-saclay.fr/toolbox/arnold/index.php#Results
TayeBlu_basepair	Program used(Rnamotif/Erpin)	Predicted strand	Sequences	Energy score	Manual curation based on genomic context
411	Both	-	CTCTCACCAGACCGCCCACCCCGGGCGGTTTTTTATTTAT	-12.6	411 - Yes
1352	Rnamotif	+	CCATACCGCGTTACCGCGGCGGCTGTGGTATTCGTCTTTTTC	-9.1	1352 - No (genes are -)
5399	Rnamotif	+	AACGTGTTTCACCGCCGCCGTATGGCGGgTTTTGAGTGGAA	-9.8	5399 - No (genes + but middle of a transcript)
6886	Rnamotif	+	TGATGTTATTTGCCGCTGTAACAGGCGGCTCTTTTTGGACG	-11.3	6886 - Yes
7903	Rnamotif	+	GCGACGAATTACCGCATTGACGTGCGGTTTTCTTTGGTC	-8.2	7903 - Yes
8969	Rnamotif	-	GAGGGTTTGTCGCCATATTGCGTATGGCTTTTCACCTTTG	-8.1	8969 - No (genes are +, also middle of transcript)
13641	Rnamotif	-	TACCGGTACCCCGGTATCCTGTGCCGTTTTGATACCGT	-5.7	13641 - No
15994	Rnamotif	-	CACAATCTGTACGGGTGCCGTAAACACCCGaTTATTTATAACG	-9.5	15994 - uncertain(genes -, looks like middle of tr)
17854	Both	+	CATATCCTGAAGTGCCGGCACAGCCCGGCGCaTTACTTCTTAAC	-13.1	17854 - uncertain (not too sure, overlap region)
23716	Both	-	AGTAATAAAAAGCCCCGCATTGCGGGGCTAATTTAATTACA	NA	23716 - Yes
23718	Both	+	TAATTAAATTAGCCCCGCAATGCGGGGCTTTTTATTACTG	-14.7	23718 - No
26246	Both	+	CAGCCACGTATCAGCGGTATTCAGGCTGCTGcTTTTCATGAGGT	-9.3	26246 - No (still within transcript in a way)
31924	Both	-	GCTAAAAACTAGCCCCGCATTGCGGGGCTTTATTTTATCA	-14.7	31924 - Yes
31924	Erpin	+	TGATAAAATAAAGCCCCGCAATGCGGGGCTaGTTTTTAGCTGAG	-16.3	31924 - Yes
33003	Both	-	GGAAAACTAAAGCCGCTTAACGCGGCTTTTTCTTAATC	-9.2	33003 - Yes
33004	Rnamotif	+	ATTAAGAAAAAGCCGCGTTAAGCGGCTTTAGTTTTCCA	-10.1	33004 - Yes
36238	Rnamotif	+	AATTACACCATTGCTGAAGGCAGTCAGCGTTTTGCGATGGA	-6.4	36238 - No
37112	Both	+	CTGCTAAAAGGTATCCCGGCTGATAACTGGGATATTTCTTTTGTCA	-10.1	37112 - uncertain
39891	Erpin	-	CATCTAAACAAAAGGCCCCGAAGGGGCCTTaTTCATTTATCGTC	-14.7	39891 - Yes
39896	Both	+	TAAATGAATAAGGCCCCTTCGGGGCCTTTTGTTTAGAT	-12.2	39896 - Yes
43895	Both	-	GTATAGCAAAAGCCCGCACGTAGCGGGCTATTTTTCAAAG	-12.6	Yes
43896	Both	+	TTTGAAAAATAGCCCGCTACGTGCGGGCTTTTGCTATACG	-13.2	Yes
47208	Both	+	ACCCAGGTGCGCCGGGTAAATTCGGTTTTTGATCGCC	-3.3	No
48355	Both	-	TTAATTAACAGGGCGGCGCAAGCCGCCTTATTTTTAAGG	-13.5	Yes
48356	Rnamotif	+	CTTAAAAATAAGGCGGCTTGCGCCGCCcTGTTAATTAACT	-12.6	No + gene called here
48627	Both	+	CCACCTGACGCTTCGGCGATCTGTGGGCGCTGAGTTTTGTCAAAGT	-7.5	No
50470	Both	-	TAATTCATTCAGCCCGCTCCGGCGGGCTTTATTTAAGAG	-14.1	Yes
51744	Both	+	CTCTGATACCTCGCGGAAGTTGACGCGTTTGTATTTGGA	-5.9	No
59741	Erpin	-	AAGTAACAAAAAGCCCGCTTAGTGCGGGCTgATTCTTTTGCCTA	NA	No
59745	Both	+	CAAAAGAATCAGCCCGCACTAAGCGGGCTTTTTGTTACTT	-12.6	Yes
