## Supplemental Table 3 for "Isolation and characterization of TayeBlu, a novel bacteriophage of *Azotobacter vinelandii*"

Cluster_Representative	Cluster_Member
BK048414_CDS_0025	BK048414_CDS_0025
BK048414_CDS_0025	OR508996_CDS_0057
BK048414_CDS_0025	TayeBlu_38
BK048414_CDS_0025	MH622927_CDS_0083
MH622927_CDS_0025	MH622927_CDS_0025
MH622927_CDS_0025	TayeBlu_75
MH622927_CDS_0025	OR508996_CDS_0092
MH622927_CDS_0025	BK048414_CDS_0061
MH622927_CDS_0057	MH622927_CDS_0057
NC_041925_CDS_0019	NC_041925_CDS_0019
NC_041925_CDS_0051	NC_041925_CDS_0051
NC_041925_CDS_0083	NC_041925_CDS_0083
NC_042062_CDS_0051	NC_042062_CDS_0051
NC_047786_CDS_0014	NC_047786_CDS_0014
NC_047786_CDS_0078	NC_047786_CDS_0078
NC_071011_CDS_0030	NC_071011_CDS_0030
NC_071011_CDS_0094	NC_071011_CDS_0094
OR508996_CDS_0029	OR508996_CDS_0029
OR508996_CDS_0029	TayeBlu_9
OR508996_CDS_0029	BK048414_CDS_0094
OR508996_CDS_0029	MH622927_CDS_0058
OR508996_CDS_0061	OR508996_CDS_0061
TayeBlu_62	TayeBlu_62
TayeBlu_62	OR508996_CDS_0079
TayeBlu_62	BK048414_CDS_0048
BK048414_CDS_0026	BK048414_CDS_0026
NC_041925_CDS_0020	NC_041925_CDS_0020
NC_041925_CDS_0052	NC_041925_CDS_0052
NC_041925_CDS_0084	NC_041925_CDS_0084
NC_047786_CDS_0015	NC_047786_CDS_0015
NC_047786_CDS_0079	NC_047786_CDS_0079
NC_071011_CDS_0095	NC_071011_CDS_0095
OR508996_CDS_0062	OR508996_CDS_0062
OR508996_CDS_0062	MH622927_CDS_0001
OR508996_CDS_0062	BK048414_CDS_0031
OR508996_CDS_0062	TayeBlu_45
OR508996_CDS_0062	NC_041925_CDS_0026
OR508996_CDS_0062	NC_047786_CDS_0033
OR508996_CDS_0062	NC_042062_CDS_0041
OR508996_CDS_0062	NC_025443_CDS_0035
OR508996_CDS_0062	NC_071011_CDS_0037
TayeBlu_31	TayeBlu_31
TayeBlu_63	TayeBlu_63
TayeBlu_95	TayeBlu_95
TayeBlu_95	OR508996_CDS_0017
TayeBlu_95	BK048414_CDS_0080
BK048414_CDS_0091	BK048414_CDS_0091
BK048414_CDS_0091	TayeBlu_5
NC_025443_CDS_0005	NC_025443_CDS_0005
NC_041925_CDS_0021	NC_041925_CDS_0021
NC_041925_CDS_0053	NC_041925_CDS_0053
NC_041925_CDS_0085	NC_041925_CDS_0085
NC_047786_CDS_0016	NC_047786_CDS_0016
NC_047786_CDS_0080	NC_047786_CDS_0080
NC_071011_CDS_0032	NC_071011_CDS_0032
NC_071011_CDS_0064	NC_071011_CDS_0064
NC_071011_CDS_0064	NC_047786_CDS_0060
NC_071011_CDS_0064	NC_042062_CDS_0067
NC_071011_CDS_0064	NC_025443_CDS_0061
NC_071011_CDS_0096	NC_071011_CDS_0096
OR508996_CDS_0031	OR508996_CDS_0031
OR508996_CDS_0095	OR508996_CDS_0095
TayeBlu_96	TayeBlu_96
TayeBlu_96	MH622927_CDS_0043
TayeBlu_96	OR508996_CDS_0019
TayeBlu_96	BK048414_CDS_0081
BK048414_CDS_0028	BK048414_CDS_0028
BK048414_CDS_0060	BK048414_CDS_0060
BK048414_CDS_0060	OR508996_CDS_0091
BK048414_CDS_0092	BK048414_CDS_0092
BK048414_CDS_0092	TayeBlu_7
MH622927_CDS_0060	MH622927_CDS_0060
NC_025443_CDS_0006	NC_025443_CDS_0006
NC_041925_CDS_0022	NC_041925_CDS_0022
NC_041925_CDS_0054	NC_041925_CDS_0054
NC_041925_CDS_0086	NC_041925_CDS_0086
NC_071011_CDS_0001	NC_071011_CDS_0001
NC_071011_CDS_0001	NC_042062_CDS_0001
NC_071011_CDS_0001	NC_047786_CDS_0001
NC_071011_CDS_0001	NC_025443_CDS_0001
NC_071011_CDS_0001	NC_041925_CDS_0063
NC_071011_CDS_0033	NC_071011_CDS_0033
NC_071011_CDS_0065	NC_071011_CDS_0065
NC_071011_CDS_0065	NC_025443_CDS_0062
NC_071011_CDS_0065	NC_047786_CDS_0061
NC_071011_CDS_0065	NC_042062_CDS_0068
NC_071011_CDS_0065	NC_041925_CDS_0060
NC_071011_CDS_0065	BK048414_CDS_0068
NC_071011_CDS_0065	MH622927_CDS_0033
NC_071011_CDS_0065	TayeBlu_84
NC_071011_CDS_0097	NC_071011_CDS_0097
TayeBlu_1	TayeBlu_1
TayeBlu_65	TayeBlu_65
BK048414_CDS_0005	BK048414_CDS_0005
BK048414_CDS_0005	OR508996_CDS_0038
BK048414_CDS_0005	TayeBlu_18
BK048414_CDS_0069	BK048414_CDS_0069
BK048414_CDS_0069	OR508996_CDS_0005
MH622927_CDS_0005	MH622927_CDS_0005
MH622927_CDS_0069	MH622927_CDS_0069
NC_025443_CDS_0015	NC_025443_CDS_0015
NC_025443_CDS_0015	NC_047786_CDS_0012
NC_025443_CDS_0015	NC_042062_CDS_0019
NC_025443_CDS_0047	NC_025443_CDS_0047
NC_025443_CDS_0047	NC_071011_CDS_0049
NC_025443_CDS_0047	NC_047786_CDS_0046
NC_025443_CDS_0047	NC_042062_CDS_0053
NC_025443_CDS_0047	NC_041925_CDS_0043
NC_025443_CDS_0047	TayeBlu_69
NC_025443_CDS_0047	BK048414_CDS_0055
NC_025443_CDS_0047	MH622927_CDS_0019
NC_025443_CDS_0047	OR508996_CDS_0085
NC_025443_CDS_0079	NC_025443_CDS_0079
NC_041925_CDS_0031	NC_041925_CDS_0031
NC_042062_CDS_0031	NC_042062_CDS_0031
NC_042062_CDS_0031	NC_047786_CDS_0025
NC_042062_CDS_0031	NC_071011_CDS_0027
NC_042062_CDS_0031	NC_025443_CDS_0028
NC_071011_CDS_0010	NC_071011_CDS_0010
NC_071011_CDS_0010	NC_025443_CDS_0007
NC_071011_CDS_0010	NC_042062_CDS_0010
NC_071011_CDS_0042	NC_071011_CDS_0042
NC_071011_CDS_0042	NC_041925_CDS_0033
NC_071011_CDS_0042	NC_025443_CDS_0040
NC_071011_CDS_0042	NC_042062_CDS_0046
OR508996_CDS_0009	OR508996_CDS_0009
OR508996_CDS_0041	OR508996_CDS_0041
OR508996_CDS_0041	BK048414_CDS_0008
OR508996_CDS_0041	TayeBlu_20
TayeBlu_10	TayeBlu_10
TayeBlu_10	MH622927_CDS_0059
TayeBlu_74	TayeBlu_74
BK048414_CDS_0006	BK048414_CDS_0006
BK048414_CDS_0006	OR508996_CDS_0039
MH622927_CDS_0006	MH622927_CDS_0006
MH622927_CDS_0038	MH622927_CDS_0038
MH622927_CDS_0070	MH622927_CDS_0070
NC_025443_CDS_0016	NC_025443_CDS_0016
NC_025443_CDS_0080	NC_025443_CDS_0080
NC_041925_CDS_0032	NC_041925_CDS_0032
NC_041925_CDS_0064	NC_041925_CDS_0064
NC_041925_CDS_0096	NC_041925_CDS_0096
NC_042062_CDS_0032	NC_042062_CDS_0032
NC_042062_CDS_0032	NC_025443_CDS_0029
NC_042062_CDS_0032	NC_047786_CDS_0026
NC_071011_CDS_0011	NC_071011_CDS_0011
OR508996_CDS_0042	OR508996_CDS_0042
TayeBlu_11	TayeBlu_11
TayeBlu_43	TayeBlu_43
BK048414_CDS_0071	BK048414_CDS_0071
BK048414_CDS_0071	OR508996_CDS_0008
BK048414_CDS_0071	TayeBlu_86
BK048414_CDS_0071	MH622927_CDS_0035
MH622927_CDS_0007	MH622927_CDS_0007
MH622927_CDS_0039	MH622927_CDS_0039
MH622927_CDS_0071	MH622927_CDS_0071
NC_025443_CDS_0017	NC_025443_CDS_0017
NC_025443_CDS_0017	NC_042062_CDS_0021
NC_025443_CDS_0017	NC_071011_CDS_0016
NC_025443_CDS_0049	NC_025443_CDS_0049
NC_025443_CDS_0049	NC_071011_CDS_0051
NC_025443_CDS_0049	MH622927_CDS_0021
NC_025443_CDS_0049	BK048414_CDS_0057
NC_025443_CDS_0049	NC_047786_CDS_0048
NC_025443_CDS_0049	NC_042062_CDS_0055
NC_025443_CDS_0049	TayeBlu_71
NC_025443_CDS_0049	OR508996_CDS_0088
NC_025443_CDS_0049	NC_041925_CDS_0046
NC_041925_CDS_0001	NC_041925_CDS_0001
NC_041925_CDS_0065	NC_041925_CDS_0065
NC_042062_CDS_0033	NC_042062_CDS_0033
NC_042062_CDS_0033	NC_071011_CDS_0029
NC_042062_CDS_0033	NC_025443_CDS_0030
NC_042062_CDS_0033	NC_047786_CDS_0027
NC_071011_CDS_0012	NC_071011_CDS_0012
NC_071011_CDS_0076	NC_071011_CDS_0076
OR508996_CDS_0011	OR508996_CDS_0011
OR508996_CDS_0011	MH622927_CDS_0037
OR508996_CDS_0011	BK048414_CDS_0074
OR508996_CDS_0011	TayeBlu_89
OR508996_CDS_0043	OR508996_CDS_0043
TayeBlu_44	TayeBlu_44
TayeBlu_76	TayeBlu_76
TayeBlu_76	MH622927_CDS_0026
TayeBlu_76	OR508996_CDS_0093
TayeBlu_76	BK048414_CDS_0062
BK048414_CDS_0072	BK048414_CDS_0072
MH622927_CDS_0008	MH622927_CDS_0008
NC_025443_CDS_0018	NC_025443_CDS_0018
NC_025443_CDS_0018	NC_071011_CDS_0017
NC_025443_CDS_0018	NC_042062_CDS_0022
NC_041925_CDS_0002	NC_041925_CDS_0002
NC_041925_CDS_0034	NC_041925_CDS_0034
NC_041925_CDS_0034	NC_025443_CDS_0041
NC_041925_CDS_0034	NC_071011_CDS_0043
NC_041925_CDS_0034	NC_047786_CDS_0039
NC_041925_CDS_0034	NC_042062_CDS_0047
NC_041925_CDS_0066	NC_041925_CDS_0066
NC_042062_CDS_0002	NC_042062_CDS_0002
NC_042062_CDS_0002	NC_071011_CDS_0005
OR508996_CDS_0012	OR508996_CDS_0012
OR508996_CDS_0012	TayeBlu_90
OR508996_CDS_0012	BK048414_CDS_0076
OR508996_CDS_0044	OR508996_CDS_0044
TayeBlu_13	TayeBlu_13
TayeBlu_77	TayeBlu_77
TayeBlu_77	MH622927_CDS_0027
BK048414_CDS_0001	BK048414_CDS_0001
BK048414_CDS_0001	OR508996_CDS_0032
BK048414_CDS_0001	MH622927_CDS_0061
BK048414_CDS_0001	TayeBlu_12
BK048414_CDS_0033	BK048414_CDS_0033
BK048414_CDS_0033	OR508996_CDS_0064
BK048414_CDS_0033	TayeBlu_47
BK048414_CDS_0033	MH622927_CDS_0003
MH622927_CDS_0065	MH622927_CDS_0065
NC_025443_CDS_0011	NC_025443_CDS_0011
NC_041925_CDS_0027	NC_041925_CDS_0027
NC_041925_CDS_0059	NC_041925_CDS_0059
NC_041925_CDS_0091	NC_041925_CDS_0091
NC_042062_CDS_0059	NC_042062_CDS_0059
NC_042062_CDS_0059	NC_025443_CDS_0053
NC_042062_CDS_0059	NC_047786_CDS_0052
NC_042062_CDS_0059	NC_071011_CDS_0056
NC_047786_CDS_0054	NC_047786_CDS_0054
NC_047786_CDS_0054	NC_071011_CDS_0058
NC_047786_CDS_0054	NC_042062_CDS_0061
NC_047786_CDS_0054	NC_025443_CDS_0055
NC_071011_CDS_0006	NC_071011_CDS_0006
NC_071011_CDS_0038	NC_071011_CDS_0038
NC_071011_CDS_0038	NC_047786_CDS_0034
NC_071011_CDS_0038	NC_042062_CDS_0042
NC_071011_CDS_0038	NC_025443_CDS_0036
OR508996_CDS_0037	OR508996_CDS_0037
TayeBlu_6	TayeBlu_6
TayeBlu_6	OR508996_CDS_0027
BK048414_CDS_0002	BK048414_CDS_0002
BK048414_CDS_0066	BK048414_CDS_0066
MH622927_CDS_0066	MH622927_CDS_0066
NC_025443_CDS_0012	NC_025443_CDS_0012
NC_025443_CDS_0076	NC_025443_CDS_0076
NC_041925_CDS_0028	NC_041925_CDS_0028
NC_041925_CDS_0028	NC_071011_CDS_0039
NC_041925_CDS_0028	NC_047786_CDS_0035
NC_041925_CDS_0028	NC_042062_CDS_0043
NC_041925_CDS_0028	NC_025443_CDS_0037
NC_041925_CDS_0092	NC_041925_CDS_0092
NC_042062_CDS_0028	NC_042062_CDS_0028
NC_042062_CDS_0028	NC_071011_CDS_0024
NC_042062_CDS_0028	NC_025443_CDS_0025
NC_042062_CDS_0028	NC_047786_CDS_0021
NC_047786_CDS_0023	NC_047786_CDS_0023
NC_071011_CDS_0007	NC_071011_CDS_0007
OR508996_CDS_0006	OR508996_CDS_0006
OR508996_CDS_0070	OR508996_CDS_0070
OR508996_CDS_0070	BK048414_CDS_0037
OR508996_CDS_0070	MH622927_CDS_0009
OR508996_CDS_0070	TayeBlu_53
TayeBlu_39	TayeBlu_39
TayeBlu_39	OR508996_CDS_0058
MH622927_CDS_0067	MH622927_CDS_0067
NC_025443_CDS_0013	NC_025443_CDS_0013
NC_025443_CDS_0013	NC_047786_CDS_0010
NC_025443_CDS_0013	NC_042062_CDS_0017
NC_025443_CDS_0077	NC_025443_CDS_0077
NC_025443_CDS_0077	NC_047786_CDS_0076
NC_025443_CDS_0077	NC_071011_CDS_0086
NC_041925_CDS_0061	NC_041925_CDS_0061
NC_041925_CDS_0093	NC_041925_CDS_0093
NC_047786_CDS_0024	NC_047786_CDS_0024
NC_047786_CDS_0056	NC_047786_CDS_0056
NC_047786_CDS_0056	NC_042062_CDS_0063
NC_047786_CDS_0056	NC_025443_CDS_0057
NC_047786_CDS_0056	NC_071011_CDS_0060
NC_071011_CDS_0008	NC_071011_CDS_0008
NC_071011_CDS_0072	NC_071011_CDS_0072
NC_071011_CDS_0072	NC_041925_CDS_0012
NC_071011_CDS_0072	NC_047786_CDS_0067
NC_071011_CDS_0072	NC_025443_CDS_0069
NC_071011_CDS_0072	OR508996_CDS_0016
NC_071011_CDS_0072	TayeBlu_94
NC_071011_CDS_0072	BK048414_CDS_0079
NC_071011_CDS_0072	MH622927_CDS_0041
OR508996_CDS_0007	OR508996_CDS_0007
OR508996_CDS_0007	TayeBlu_85
OR508996_CDS_0007	MH622927_CDS_0034
OR508996_CDS_0007	BK048414_CDS_0070
OR508996_CDS_0071	OR508996_CDS_0071
OR508996_CDS_0071	BK048414_CDS_0038
OR508996_CDS_0071	MH622927_CDS_0010
OR508996_CDS_0071	TayeBlu_54
TayeBlu_8	TayeBlu_8
TayeBlu_8	BK048414_CDS_0093
BK048414_CDS_0004	BK048414_CDS_0004
BK048414_CDS_0036	BK048414_CDS_0036
BK048414_CDS_0036	OR508996_CDS_0067
BK048414_CDS_0036	TayeBlu_50
MH622927_CDS_0068	MH622927_CDS_0068
NC_025443_CDS_0014	NC_025443_CDS_0014
NC_025443_CDS_0014	NC_047786_CDS_0011
NC_025443_CDS_0014	NC_042062_CDS_0018
NC_025443_CDS_0046	NC_025443_CDS_0046
NC_025443_CDS_0046	NC_071011_CDS_0048
NC_025443_CDS_0046	NC_047786_CDS_0044
NC_025443_CDS_0046	NC_042062_CDS_0052
NC_041925_CDS_0030	NC_041925_CDS_0030
NC_041925_CDS_0062	NC_041925_CDS_0062
NC_041925_CDS_0094	NC_041925_CDS_0094
NC_042062_CDS_0030	NC_042062_CDS_0030
NC_042062_CDS_0030	NC_071011_CDS_0026
NC_071011_CDS_0009	NC_071011_CDS_0009
OR508996_CDS_0040	OR508996_CDS_0040
OR508996_CDS_0040	BK048414_CDS_0007
OR508996_CDS_0040	TayeBlu_19
OR508996_CDS_0040	MH622927_CDS_0072
TayeBlu_41	TayeBlu_41
BK048414_CDS_0009	BK048414_CDS_0009
MH622927_CDS_0073	MH622927_CDS_0073
NC_041925_CDS_0003	NC_041925_CDS_0003
NC_041925_CDS_0003	NC_071011_CDS_0067
NC_041925_CDS_0003	NC_047786_CDS_0063
NC_041925_CDS_0003	NC_025443_CDS_0064
NC_041925_CDS_0067	NC_041925_CDS_0067
NC_042062_CDS_0003	NC_042062_CDS_0003
NC_042062_CDS_0035	NC_042062_CDS_0035
NC_042062_CDS_0035	NC_047786_CDS_0029
NC_047786_CDS_0030	NC_047786_CDS_0030
NC_047786_CDS_0030	NC_042062_CDS_0036
NC_047786_CDS_0030	NC_025443_CDS_0032
NC_071011_CDS_0014	NC_071011_CDS_0014
NC_071011_CDS_0078	NC_071011_CDS_0078
OR508996_CDS_0013	OR508996_CDS_0013
OR508996_CDS_0013	NC_042062_CDS_0066
OR508996_CDS_0013	NC_047786_CDS_0059
OR508996_CDS_0013	NC_071011_CDS_0063
OR508996_CDS_0013	NC_025443_CDS_0060
OR508996_CDS_0013	BK048414_CDS_0077
TayeBlu_46	TayeBlu_46
TayeBlu_46	BK048414_CDS_0032
TayeBlu_46	OR508996_CDS_0063
TayeBlu_46	MH622927_CDS_0002
TayeBlu_78	TayeBlu_78
TayeBlu_78	OR508996_CDS_0094
TayeBlu_78	MH622927_CDS_0028
TayeBlu_78	BK048414_CDS_0063
BK048414_CDS_0010	BK048414_CDS_0010
MH622927_CDS_0042	MH622927_CDS_0042
MH622927_CDS_0074	MH622927_CDS_0074
NC_025443_CDS_0052	NC_025443_CDS_0052
NC_041925_CDS_0004	NC_041925_CDS_0004
NC_041925_CDS_0036	NC_041925_CDS_0036
NC_041925_CDS_0068	NC_041925_CDS_0068
NC_042062_CDS_0004	NC_042062_CDS_0004
NC_047786_CDS_0031	NC_047786_CDS_0031
NC_047786_CDS_0031	NC_042062_CDS_0037
NC_047786_CDS_0031	NC_071011_CDS_0035
NC_047786_CDS_0031	NC_025443_CDS_0033
NC_071011_CDS_0047	NC_071011_CDS_0047
NC_071011_CDS_0079	NC_071011_CDS_0079
OR508996_CDS_0046	OR508996_CDS_0046
OR508996_CDS_0046	BK048414_CDS_0012
OR508996_CDS_0046	TayeBlu_28
OR508996_CDS_0046	MH622927_CDS_0076
OR508996_CDS_0078	OR508996_CDS_0078
OR508996_CDS_0078	BK048414_CDS_0047
OR508996_CDS_0078	TayeBlu_61
OR508996_CDS_0078	MH622927_CDS_0014
OR508996_CDS_0078	NC_025443_CDS_0026
OR508996_CDS_0078	NC_047786_CDS_0022
OR508996_CDS_0078	NC_042062_CDS_0029
OR508996_CDS_0078	NC_071011_CDS_0025
TayeBlu_15	TayeBlu_15
TayeBlu_79	TayeBlu_79
BK048414_CDS_0075	BK048414_CDS_0075
MH622927_CDS_0011	MH622927_CDS_0011
MH622927_CDS_0011	NC_042062_CDS_0048
MH622927_CDS_0011	NC_047786_CDS_0040
MH622927_CDS_0011	NC_071011_CDS_0044
MH622927_CDS_0011	NC_025443_CDS_0042
MH622927_CDS_0011	NC_041925_CDS_0035
MH622927_CDS_0075	MH622927_CDS_0075
NC_025443_CDS_0021	NC_025443_CDS_0021
NC_025443_CDS_0021	TayeBlu_30
NC_041925_CDS_0005	NC_041925_CDS_0005
NC_041925_CDS_0069	NC_041925_CDS_0069
NC_042062_CDS_0005	NC_042062_CDS_0005
NC_042062_CDS_0069	NC_042062_CDS_0069
NC_047786_CDS_0032	NC_047786_CDS_0032
NC_047786_CDS_0032	NC_071011_CDS_0036
NC_047786_CDS_0064	NC_047786_CDS_0064
NC_047786_CDS_0064	NC_025443_CDS_0065
NC_047786_CDS_0064	NC_071011_CDS_0068
OR508996_CDS_0047	OR508996_CDS_0047
OR508996_CDS_0047	BK048414_CDS_0013
OR508996_CDS_0047	MH622927_CDS_0077
OR508996_CDS_0047	TayeBlu_29
OR508996_CDS_0047	NC_041925_CDS_0088
TayeBlu_16	TayeBlu_16
TayeBlu_48	TayeBlu_48
TayeBlu_48	MH622927_CDS_0004
TayeBlu_48	BK048414_CDS_0034
TayeBlu_48	OR508996_CDS_0065
TayeBlu_48	NC_025443_CDS_0038
TayeBlu_48	NC_071011_CDS_0040
TayeBlu_48	NC_047786_CDS_0036
TayeBlu_48	NC_042062_CDS_0044
TayeBlu_48	NC_041925_CDS_0029
BK048414_CDS_0044	BK048414_CDS_0044
NC_041925_CDS_0006	NC_041925_CDS_0006
NC_041925_CDS_0006	NC_025443_CDS_0067
NC_041925_CDS_0006	NC_071011_CDS_0070
NC_041925_CDS_0006	BK048414_CDS_0078
NC_041925_CDS_0006	MH622927_CDS_0040
NC_041925_CDS_0006	OR508996_CDS_0014
NC_041925_CDS_0006	TayeBlu_92
NC_041925_CDS_0006	NC_047786_CDS_0065
NC_041925_CDS_0038	NC_041925_CDS_0038
NC_041925_CDS_0038	BK048414_CDS_0035
NC_041925_CDS_0070	NC_041925_CDS_0070
NC_042062_CDS_0006	NC_042062_CDS_0006
TayeBlu_17	TayeBlu_17
TayeBlu_49	TayeBlu_49
TayeBlu_81	TayeBlu_81
TayeBlu_81	BK048414_CDS_0065
TayeBlu_81	OR508996_CDS_0002
TayeBlu_81	MH622927_CDS_0030
BK048414_CDS_0045	BK048414_CDS_0045
MH622927_CDS_0013	MH622927_CDS_0013
NC_041925_CDS_0007	NC_041925_CDS_0007
NC_041925_CDS_0039	NC_041925_CDS_0039
NC_041925_CDS_0071	NC_041925_CDS_0071
NC_042062_CDS_0007	NC_042062_CDS_0007
NC_042062_CDS_0007	NC_025443_CDS_0004
NC_042062_CDS_0039	NC_042062_CDS_0039
NC_047786_CDS_0002	NC_047786_CDS_0002
NC_071011_CDS_0018	NC_071011_CDS_0018
NC_071011_CDS_0082	NC_071011_CDS_0082
NC_071011_CDS_0082	NC_025443_CDS_0075
OR508996_CDS_0049	OR508996_CDS_0049
OR508996_CDS_0081	OR508996_CDS_0081
OR508996_CDS_0081	BK048414_CDS_0050
OR508996_CDS_0081	TayeBlu_64
OR508996_CDS_0081	MH622927_CDS_0016
OR508996_CDS_0081	NC_041925_CDS_0037
OR508996_CDS_0081	NC_071011_CDS_0046
OR508996_CDS_0081	NC_025443_CDS_0045
OR508996_CDS_0081	NC_047786_CDS_0042
OR508996_CDS_0081	NC_042062_CDS_0050
BK048414_CDS_0014	BK048414_CDS_0014
BK048414_CDS_0046	BK048414_CDS_0046
MH622927_CDS_0046	MH622927_CDS_0046
NC_041925_CDS_0008	NC_041925_CDS_0008
NC_041925_CDS_0008	NC_071011_CDS_0071
NC_041925_CDS_0008	NC_047786_CDS_0066
NC_041925_CDS_0008	NC_025443_CDS_0068
NC_041925_CDS_0040	NC_041925_CDS_0040
NC_041925_CDS_0072	NC_041925_CDS_0072
NC_042062_CDS_0008	NC_042062_CDS_0008
NC_042062_CDS_0040	NC_042062_CDS_0040
NC_047786_CDS_0003	NC_047786_CDS_0003
NC_071011_CDS_0019	NC_071011_CDS_0019
NC_071011_CDS_0083	NC_071011_CDS_0083
OR508996_CDS_0018	OR508996_CDS_0018
OR508996_CDS_0082	OR508996_CDS_0082
TayeBlu_51	TayeBlu_51
TayeBlu_51	OR508996_CDS_0068
BK048414_CDS_0015	BK048414_CDS_0015
MH622927_CDS_0015	MH622927_CDS_0015
MH622927_CDS_0015	OR508996_CDS_0080
MH622927_CDS_0015	BK048414_CDS_0049
MH622927_CDS_0079	MH622927_CDS_0079
NC_041925_CDS_0009	NC_041925_CDS_0009
NC_041925_CDS_0041	NC_041925_CDS_0041
NC_041925_CDS_0073	NC_041925_CDS_0073
NC_041925_CDS_0073	NC_025443_CDS_0010
NC_041925_CDS_0073	NC_071011_CDS_0013
NC_041925_CDS_0073	NC_047786_CDS_0005
NC_041925_CDS_0073	NC_042062_CDS_0013
NC_041925_CDS_0073	OR508996_CDS_0035
NC_041925_CDS_0073	BK048414_CDS_0003
NC_041925_CDS_0073	MH622927_CDS_0064
NC_041925_CDS_0073	TayeBlu_14
NC_042062_CDS_0009	NC_042062_CDS_0009
NC_047786_CDS_0004	NC_047786_CDS_0004
OR508996_CDS_0051	OR508996_CDS_0051
TayeBlu_52	TayeBlu_52
TayeBlu_52	OR508996_CDS_0069
BK048414_CDS_0016	BK048414_CDS_0016
BK048414_CDS_0016	TayeBlu_32
BK048414_CDS_0016	OR508996_CDS_0048
BK048414_CDS_0016	MH622927_CDS_0078
BK048414_CDS_0016	NC_025443_CDS_0020
BK048414_CDS_0016	NC_071011_CDS_0020
BK048414_CDS_0016	NC_047786_CDS_0017
BK048414_CDS_0016	NC_042062_CDS_0024
BK048414_CDS_0016	NC_041925_CDS_0082
MH622927_CDS_0048	MH622927_CDS_0048
NC_041925_CDS_0010	NC_041925_CDS_0010
NC_041925_CDS_0042	NC_041925_CDS_0042
NC_041925_CDS_0074	NC_041925_CDS_0074
NC_047786_CDS_0037	NC_047786_CDS_0037
NC_047786_CDS_0037	NC_025443_CDS_0039
NC_047786_CDS_0037	NC_042062_CDS_0045
NC_047786_CDS_0037	NC_071011_CDS_0041
NC_071011_CDS_0021	NC_071011_CDS_0021
NC_071011_CDS_0021	NC_042062_CDS_0026
NC_071011_CDS_0021	NC_025443_CDS_0023
NC_071011_CDS_0021	NC_047786_CDS_0019
OR508996_CDS_0020	OR508996_CDS_0020
OR508996_CDS_0020	MH622927_CDS_0044
OR508996_CDS_0020	BK048414_CDS_0083
OR508996_CDS_0020	TayeBlu_97
OR508996_CDS_0052	OR508996_CDS_0052
OR508996_CDS_0052	BK048414_CDS_0019
OR508996_CDS_0052	MH622927_CDS_0080
OR508996_CDS_0052	TayeBlu_35
TayeBlu_21	TayeBlu_21
BK048414_CDS_0017	BK048414_CDS_0017
MH622927_CDS_0017	MH622927_CDS_0017
MH622927_CDS_0017	OR508996_CDS_0083
MH622927_CDS_0017	BK048414_CDS_0052
MH622927_CDS_0017	TayeBlu_66
MH622927_CDS_0049	MH622927_CDS_0049
MH622927_CDS_0081	MH622927_CDS_0081
NC_025443_CDS_0027	NC_025443_CDS_0027
NC_041925_CDS_0011	NC_041925_CDS_0011
NC_041925_CDS_0075	NC_041925_CDS_0075
NC_047786_CDS_0006	NC_047786_CDS_0006
NC_047786_CDS_0038	NC_047786_CDS_0038
NC_071011_CDS_0022	NC_071011_CDS_0022
NC_071011_CDS_0022	NC_042062_CDS_0027
NC_071011_CDS_0022	NC_025443_CDS_0024
NC_071011_CDS_0022	NC_047786_CDS_0020
NC_071011_CDS_0054	NC_071011_CDS_0054
OR508996_CDS_0021	OR508996_CDS_0021
OR508996_CDS_0053	OR508996_CDS_0053
TayeBlu_22	TayeBlu_22
BK048414_CDS_0018	BK048414_CDS_0018
BK048414_CDS_0018	TayeBlu_34
BK048414_CDS_0018	OR508996_CDS_0050
BK048414_CDS_0082	BK048414_CDS_0082
MH622927_CDS_0050	MH622927_CDS_0050
MH622927_CDS_0050	BK048414_CDS_0089
NC_041925_CDS_0076	NC_041925_CDS_0076
NC_042062_CDS_0012	NC_042062_CDS_0012
NC_042062_CDS_0012	NC_071011_CDS_0075
NC_047786_CDS_0007	NC_047786_CDS_0007
NC_047786_CDS_0007	NC_042062_CDS_0014
NC_047786_CDS_0071	NC_047786_CDS_0071
NC_071011_CDS_0023	NC_071011_CDS_0023
NC_071011_CDS_0055	NC_071011_CDS_0055
NC_071011_CDS_0087	NC_071011_CDS_0087
OR508996_CDS_0086	OR508996_CDS_0086
OR508996_CDS_0086	NC_042062_CDS_0054
OR508996_CDS_0086	BK048414_CDS_0056
OR508996_CDS_0086	TayeBlu_70
OR508996_CDS_0086	MH622927_CDS_0020
OR508996_CDS_0086	NC_071011_CDS_0050
OR508996_CDS_0086	NC_025443_CDS_0048
OR508996_CDS_0086	NC_047786_CDS_0047
OR508996_CDS_0086	NC_041925_CDS_0044
TayeBlu_23	TayeBlu_23
TayeBlu_55	TayeBlu_55
TayeBlu_55	OR508996_CDS_0072
TayeBlu_55	BK048414_CDS_0039
TayeBlu_87	TayeBlu_87
BK048414_CDS_0051	BK048414_CDS_0051
MH622927_CDS_0051	MH622927_CDS_0051
NC_041925_CDS_0013	NC_041925_CDS_0013
NC_041925_CDS_0013	NC_071011_CDS_0073
NC_041925_CDS_0013	NC_047786_CDS_0068
NC_041925_CDS_0013	NC_025443_CDS_0070
NC_041925_CDS_0045	NC_041925_CDS_0045
NC_041925_CDS_0077	NC_041925_CDS_0077
NC_071011_CDS_0088	NC_071011_CDS_0088
OR508996_CDS_0023	OR508996_CDS_0023
OR508996_CDS_0087	OR508996_CDS_0087
TayeBlu_24	TayeBlu_24
TayeBlu_56	TayeBlu_56
TayeBlu_56	OR508996_CDS_0073
TayeBlu_56	BK048414_CDS_0040
TayeBlu_56	MH622927_CDS_0012
TayeBlu_56	NC_025443_CDS_0043
TayeBlu_56	NC_071011_CDS_0045
TayeBlu_56	NC_047786_CDS_0041
TayeBlu_56	NC_042062_CDS_0049
TayeBlu_88	TayeBlu_88
TayeBlu_88	BK048414_CDS_0073
TayeBlu_88	OR508996_CDS_0010
TayeBlu_88	MH622927_CDS_0036
BK048414_CDS_0020	BK048414_CDS_0020
BK048414_CDS_0084	BK048414_CDS_0084
BK048414_CDS_0084	TayeBlu_33
BK048414_CDS_0084	NC_025443_CDS_0044
MH622927_CDS_0052	MH622927_CDS_0052
NC_041925_CDS_0014	NC_041925_CDS_0014
NC_041925_CDS_0078	NC_041925_CDS_0078
NC_071011_CDS_0057	NC_071011_CDS_0057
NC_071011_CDS_0089	NC_071011_CDS_0089
NC_071011_CDS_0089	NC_025443_CDS_0078
OR508996_CDS_0024	OR508996_CDS_0024
OR508996_CDS_0024	BK048414_CDS_0087
TayeBlu_25	TayeBlu_25
TayeBlu_25	NC_071011_CDS_0085
TayeBlu_25	NC_047786_CDS_0075
TayeBlu_57	TayeBlu_57
TayeBlu_57	OR508996_CDS_0074
TayeBlu_57	BK048414_CDS_0041
BK048414_CDS_0021	BK048414_CDS_0021
BK048414_CDS_0021	OR508996_CDS_0054
BK048414_CDS_0085	BK048414_CDS_0085
BK048414_CDS_0085	MH622927_CDS_0045
BK048414_CDS_0085	TayeBlu_98
BK048414_CDS_0085	OR508996_CDS_0022
MH622927_CDS_0053	MH622927_CDS_0053
MH622927_CDS_0085	MH622927_CDS_0085
NC_025443_CDS_0063	NC_025443_CDS_0063
NC_025443_CDS_0063	NC_071011_CDS_0066
NC_025443_CDS_0063	NC_047786_CDS_0062
NC_041925_CDS_0015	NC_041925_CDS_0015
NC_041925_CDS_0015	NC_025443_CDS_0071
NC_041925_CDS_0015	NC_071011_CDS_0074
NC_041925_CDS_0015	NC_047786_CDS_0069
NC_041925_CDS_0079	NC_041925_CDS_0079
NC_042062_CDS_0015	NC_042062_CDS_0015
NC_042062_CDS_0015	NC_047786_CDS_0008
NC_071011_CDS_0090	NC_071011_CDS_0090
OR508996_CDS_0025	OR508996_CDS_0025
OR508996_CDS_0025	BK048414_CDS_0090
OR508996_CDS_0025	TayeBlu_4
TayeBlu_26	TayeBlu_26
TayeBlu_58	TayeBlu_58
TayeBlu_58	OR508996_CDS_0075
TayeBlu_58	BK048414_CDS_0042
BK048414_CDS_0022	BK048414_CDS_0022
MH622927_CDS_0054	MH622927_CDS_0054
MH622927_CDS_0086	MH622927_CDS_0086
NC_041925_CDS_0016	NC_041925_CDS_0016
NC_041925_CDS_0080	NC_041925_CDS_0080
NC_042062_CDS_0016	NC_042062_CDS_0016
NC_042062_CDS_0016	NC_047786_CDS_0009
NC_047786_CDS_0043	NC_047786_CDS_0043
NC_071011_CDS_0059	NC_071011_CDS_0059
NC_071011_CDS_0059	NC_047786_CDS_0055
NC_071011_CDS_0059	NC_042062_CDS_0062
NC_071011_CDS_0059	NC_025443_CDS_0056
NC_071011_CDS_0091	NC_071011_CDS_0091
OR508996_CDS_0026	OR508996_CDS_0026
TayeBlu_27	TayeBlu_27
TayeBlu_27	OR508996_CDS_0045
TayeBlu_27	BK048414_CDS_0011
TayeBlu_59	TayeBlu_59
TayeBlu_59	OR508996_CDS_0076
TayeBlu_59	BK048414_CDS_0043
TayeBlu_91	TayeBlu_91
BK048414_CDS_0023	BK048414_CDS_0023
BK048414_CDS_0023	OR508996_CDS_0055
MH622927_CDS_0055	MH622927_CDS_0055
NC_041925_CDS_0017	NC_041925_CDS_0017
NC_041925_CDS_0049	NC_041925_CDS_0049
NC_041925_CDS_0081	NC_041925_CDS_0081
NC_041925_CDS_0081	NC_025443_CDS_0003
NC_071011_CDS_0028	NC_071011_CDS_0028
NC_071011_CDS_0092	NC_071011_CDS_0092
OR508996_CDS_0059	OR508996_CDS_0059
OR508996_CDS_0059	TayeBlu_40
OR508996_CDS_0059	BK048414_CDS_0027
OR508996_CDS_0059	MH622927_CDS_0084
OR508996_CDS_0059	NC_041925_CDS_0095
OR508996_CDS_0059	NC_047786_CDS_0028
OR508996_CDS_0059	NC_042062_CDS_0034
OR508996_CDS_0059	NC_025443_CDS_0031
OR508996_CDS_0059	NC_071011_CDS_0031
TayeBlu_60	TayeBlu_60
TayeBlu_60	OR508996_CDS_0077
BK048414_CDS_0088	BK048414_CDS_0088
MH622927_CDS_0024	MH622927_CDS_0024
MH622927_CDS_0056	MH622927_CDS_0056
NC_025443_CDS_0002	NC_025443_CDS_0002
NC_025443_CDS_0034	NC_025443_CDS_0034
NC_041925_CDS_0018	NC_041925_CDS_0018
NC_041925_CDS_0050	NC_041925_CDS_0050
NC_047786_CDS_0013	NC_047786_CDS_0013
NC_047786_CDS_0013	NC_071011_CDS_0015
NC_047786_CDS_0013	NC_042062_CDS_0020
NC_047786_CDS_0045	NC_047786_CDS_0045
NC_047786_CDS_0077	NC_047786_CDS_0077
NC_071011_CDS_0061	NC_071011_CDS_0061
NC_071011_CDS_0093	NC_071011_CDS_0093
OR508996_CDS_0028	OR508996_CDS_0028
OR508996_CDS_0060	OR508996_CDS_0060
OR508996_CDS_0060	TayeBlu_42
OR508996_CDS_0060	BK048414_CDS_0029
TayeBlu_93	TayeBlu_93
TayeBlu_93	OR508996_CDS_0015
NC_041925_CDS_0023	NC_041925_CDS_0023
NC_041925_CDS_0087	NC_041925_CDS_0087
NC_042062_CDS_0023	NC_042062_CDS_0023
NC_042062_CDS_0023	NC_025443_CDS_0019
NC_047786_CDS_0050	NC_047786_CDS_0050
NC_047786_CDS_0050	NC_041925_CDS_0048
NC_047786_CDS_0050	BK048414_CDS_0059
NC_047786_CDS_0050	NC_025443_CDS_0051
NC_047786_CDS_0050	MH622927_CDS_0023
NC_047786_CDS_0050	NC_042062_CDS_0057
NC_047786_CDS_0050	TayeBlu_73
NC_047786_CDS_0050	OR508996_CDS_0090
NC_047786_CDS_0050	NC_071011_CDS_0053
NC_071011_CDS_0002	NC_071011_CDS_0002
NC_071011_CDS_0034	NC_071011_CDS_0034
NC_071011_CDS_0034	NC_042062_CDS_0038
OR508996_CDS_0001	OR508996_CDS_0001
OR508996_CDS_0033	OR508996_CDS_0033
TayeBlu_2	TayeBlu_2
BK048414_CDS_0030	BK048414_CDS_0030
MH622927_CDS_0062	MH622927_CDS_0062
NC_025443_CDS_0008	NC_025443_CDS_0008
NC_025443_CDS_0008	NC_042062_CDS_0011
NC_025443_CDS_0072	NC_025443_CDS_0072
NC_025443_CDS_0072	NC_071011_CDS_0077
NC_025443_CDS_0072	NC_047786_CDS_0070
NC_041925_CDS_0024	NC_041925_CDS_0024
NC_041925_CDS_0056	NC_041925_CDS_0056
NC_041925_CDS_0056	NC_047786_CDS_0058
NC_041925_CDS_0056	NC_042062_CDS_0065
NC_041925_CDS_0056	NC_025443_CDS_0059
NC_041925_CDS_0056	NC_071011_CDS_0062
NC_042062_CDS_0056	NC_042062_CDS_0056
NC_042062_CDS_0056	NC_041925_CDS_0047
NC_042062_CDS_0056	BK048414_CDS_0058
NC_042062_CDS_0056	NC_071011_CDS_0052
NC_042062_CDS_0056	NC_025443_CDS_0050
NC_042062_CDS_0056	OR508996_CDS_0089
NC_042062_CDS_0056	MH622927_CDS_0022
NC_042062_CDS_0056	NC_047786_CDS_0049
NC_042062_CDS_0056	TayeBlu_72
NC_047786_CDS_0051	NC_047786_CDS_0051
NC_071011_CDS_0003	NC_071011_CDS_0003
OR508996_CDS_0034	OR508996_CDS_0034
OR508996_CDS_0066	OR508996_CDS_0066
TayeBlu_3	TayeBlu_3
TayeBlu_67	TayeBlu_67
TayeBlu_67	BK048414_CDS_0053
TayeBlu_99	TayeBlu_99
BK048414_CDS_0095	BK048414_CDS_0095
BK048414_CDS_0095	OR508996_CDS_0030
MH622927_CDS_0031	MH622927_CDS_0031
MH622927_CDS_0031	NC_047786_CDS_0074
MH622927_CDS_0031	TayeBlu_82
MH622927_CDS_0031	NC_071011_CDS_0084
MH622927_CDS_0063	MH622927_CDS_0063
NC_025443_CDS_0009	NC_025443_CDS_0009
NC_025443_CDS_0073	NC_025443_CDS_0073
NC_025443_CDS_0073	NC_071011_CDS_0080
NC_025443_CDS_0073	NC_047786_CDS_0072
NC_041925_CDS_0025	NC_041925_CDS_0025
NC_041925_CDS_0057	NC_041925_CDS_0057
NC_041925_CDS_0089	NC_041925_CDS_0089
NC_042062_CDS_0025	NC_042062_CDS_0025
NC_042062_CDS_0025	NC_025443_CDS_0022
NC_042062_CDS_0025	NC_047786_CDS_0018
NC_071011_CDS_0004	NC_071011_CDS_0004
OR508996_CDS_0003	OR508996_CDS_0003
OR508996_CDS_0003	BK048414_CDS_0067
OR508996_CDS_0003	MH622927_CDS_0032
OR508996_CDS_0003	TayeBlu_83
TayeBlu_36	TayeBlu_36
TayeBlu_68	TayeBlu_68
TayeBlu_68	BK048414_CDS_0054
TayeBlu_68	OR508996_CDS_0084
TayeBlu_68	MH622927_CDS_0018
TayeBlu_100	TayeBlu_100
TayeBlu_100	MH622927_CDS_0047
BK048414_CDS_0064	BK048414_CDS_0064
BK048414_CDS_0064	NC_041925_CDS_0055
BK048414_CDS_0064	TayeBlu_80
BK048414_CDS_0064	NC_042062_CDS_0064
BK048414_CDS_0064	NC_047786_CDS_0057
BK048414_CDS_0064	NC_025443_CDS_0058
BK048414_CDS_0064	MH622927_CDS_0029
BK048414_CDS_0096	BK048414_CDS_0096
NC_025443_CDS_0074	NC_025443_CDS_0074
NC_025443_CDS_0074	NC_071011_CDS_0081
NC_025443_CDS_0074	NC_047786_CDS_0073
NC_025443_CDS_0074	BK048414_CDS_0086
NC_041925_CDS_0058	NC_041925_CDS_0058
NC_041925_CDS_0090	NC_041925_CDS_0090
NC_042062_CDS_0058	NC_042062_CDS_0058
NC_047786_CDS_0053	NC_047786_CDS_0053
NC_047786_CDS_0053	NC_042062_CDS_0060
NC_047786_CDS_0053	NC_025443_CDS_0054
NC_071011_CDS_0069	NC_071011_CDS_0069
NC_071011_CDS_0069	NC_025443_CDS_0066
OR508996_CDS_0004	OR508996_CDS_0004
OR508996_CDS_0036	OR508996_CDS_0036
TayeBlu_37	TayeBlu_37
TayeBlu_37	OR508996_CDS_0056
TayeBlu_37	BK048414_CDS_0024
TayeBlu_37	MH622927_CDS_0082
